# Structures of the human transcription factor brachyury offer insights into DNA recognition, and identify small molecule binders for the development of degraders for cancer therapy

**DOI:** 10.1101/2024.06.06.597736

**Authors:** Joseph A Newman, Angeline E Gavard, Nergis Imprachim, Hazel Aitkenhead, Hadley E. Sheppard, Paul A. Clarke, Mohammad Anwar Hossain, Louisa Temme, Hans J. Oh, Carrow I. Wells, Zachary W. Davis-Gilbert, Paul Workman, Opher Gileadi, David H. Drewry

## Abstract

The transcription factor brachyury is a member of the T-Box family of transcription factors. It is active during embryogenesis and is required for the formation of the posterior mesoderm and the notochord in vertebrates. Aside from its role in embryogenesis, brachyury plays an essential role in tumour growth of the rare chordoma bone cancer and is implicated in other solid tumours. Given that brachyury is minimally expressed in healthy tissues, these findings suggest that brachyury is a potential therapeutic target in cancer. Unfortunately, as a ligandless transcription factor, brachyury has historically been considered undruggable. To investigate direct targeting of brachyury by small molecules, we initially determined the structure of human brachyury both in complex with its cognate DNA and in the absence of DNA. Analysis of these structures provided insights into brachyury DNA binding and the structural context of the G177D variant which is strongly associated with chordoma risk. We used these structures to perform a crystallographic fragment screen of brachyury and identify hotspot regions on numerous pockets on the brachyury surface. Finally, we have performed follow-up chemistry on fragment hits and describe the structure-based progression of a thiazole-containing chemical series. Excitingly, we have produced brachyury binders with low µM potency that can serve as starting point for further medicinal chemistry efforts. These data show that brachyury is ligandable and provides an example of how crystallographic fragment screening may be used to find ligands to target protein classes that are traditionally difficult to address using other approaches.
