## Supplementary Data 1 for "Structures of the human transcription factor brachyury offer insights into DNA recognition, and identify small molecule binders for the development of degraders for cancer therapy"

### Sheet: Sheet1
PDBid	5QS6	5QS7	5QS8	5QS9	5QSA	5QSB	5QSC	5QSD	5QSE	5QSF	5QSG	5QSH	5QSI	5QSJ	5QSK	5QSL	5QRF	5QRG	5QRH	5QRI	5QRJ	5QRK	5QRL	5QRM	5QRN	5QRO	5QRP	5QRQ	5QRR	5QRS	5QT0	5QRT	5QRU	5QRV	5QRW	5QRX	5QRY	5QRZ	5QS0	5QS1	5QS2	5QS3	5QS4	5QS5	7ZL2	8A1O	8A7N	7ZKF
Wavelength	0.9159	0.9159	0.9159	0.9159	0.9159	0.9159	0.9159	0.9159	0.9159	0.9159	0.9159	0.9159	0.9159	0.9159	0.9159	0.9159	0.9159	0.9159	0.9159	0.9159	0.9159	0.9159	0.9159	0.9159	0.9159	0.9159	0.9159	0.9159	0.9159	0.9159	0.9159	0.9159	0.9159	0.9159	0.9159	0.9159	0.9159	0.9159	0.9159	0.9159	0.9159	0.9159	0.9159	0.9159	0.9762	0.9762	0.9762	0.9762
Resolution range	65.18 - 1.67 (1.71 - 1.67)	49.74 - 1.66 (1.70 - 1.66)	49.97 - 1.47 (1.51 - 1.47)	49.68 - 1.43 (1.47 - 1.43)	49.71 - 1.55 (1.59 - 1.55)	49.53 - 1.82 (1.87 - 1.82)	65.31 - 1.62 (1.66 - 1.62)	49.92 - 1.87 (1.92 - 1.87)	65.11 - 2.01 (2.06 - 2.01)	65.13 - 1.96 (2.01 - 1.96)	49.84 - 1.87 (1.92 - 1.87)	49.97 - 2.10 (2.15 - 2.10)	49.69 - 1.90 (1.95 - 1.90)	49.83 - 1.64 (1.68 - 1.64)	50.06 - 1.49 (1.53 - 1.49)	65.13 - 1.55 (1.59 - 1.55)	40.65 - 2.03 (2.08 - 2.03)	59.74 - 1.95 (2.00 - 1.95)	59.83 - 1.81 (1.86 - 1.81)	52.72 - 1.83 (1.88 - 1.83)	60.10 - 1.81 (1.86 - 1.81)	60.15 - 1.63 (1.67 - 1.63)	52.83 - 1.76 (1.81 - 1.76)	52.79 - 1.55 (1.59 - 1.55)	52.67 - 1.62 (1.66 - 1.62)	60.09 - 1.61 (1.65 - 1.61)	60.26 - 1.67 (1.71 - 1.67)	59.89 - 2.10 (2.15 - 2.10)	59.92 - 1.69 (1.73 - 1.69)	59.87 - 2.06 (2.11 - 2.06)	52.63 - 2.20 (2.26 - 2.20)	52.73 - 1.77 (1.82 - 1.77)	52.80 - 1.76 (1.81 - 1.76)	40.59 - 1.67 (1.71 - 1.67)	52.82 - 1.74 (1.78 - 1.74)	40.47 - 1.87 (1.92 - 1.87)	52.82 - 1.58 (1.62 - 1.58)	29.96 - 1.96 (2.01 - 1.96)	52.66 - 1.60 (1.64 - 1.60)	52.46 - 1.66 (1.70 - 1.66)	52.93 - 1.68 (1.72 - 1.68)	52.75 - 1.71 (1.75 - 1.71)	52.75 - 1.65 (1.69 - 1.65)	26.87 - 1.81 (1.86 - 1.81)	65.27 - 1.80 (1.83 - 1.80)	50.2 - 1.88 (1.91 - 1.88)	50.2 - 1.90 (1.94 - 1.90)	43.0 - 1.49 (1.54 - 1.49)
Space group	H 3 2	H 3 2	H 3 2	H 3 2	H 3 2	H 3 2	H 3 2	H 3 2	H 3 2	H 3 2	H 3 2	H 3 2	H 3 2	H 3 2	H 3 2	H 3 2	P 41 2 2	P 41 2 2	P 41 2 2	P 41 2 2	P 41 2 2	P 41 2 2	P 41 2 2	P 41 2 2	P 41 2 2	P 41 2 2	P 41 2 2	P 41 2 2	P 41 2 2	P 41 2 2	P 41 2 2	P 41 2 2	P 41 2 2	P 41 2 2	P 41 2 2	P 41 2 2	P 41 2 2	P 41 2 2	P 41 2 2	P 41 2 2	P 41 2 2	P 41 2 2	P 41 2 2	P 41 2 2	H 3 2	H 3 2	H 3 2	H 3 2
Cell (a b c)	100.09 100.09 98.88	99.47 99.47 99.47	99.93 99.93 99.31	99.36 99.36 99.27	99.42 99.42 100.91	99.07 99.07 99.57	99.91 99.91 99.55	99.84 99.84 99.65	99.88 99.88 98.90	99.84 99.84 99.01	99.68 99.68 99.62	99.93 99.93 98.02	99.38 99.38 99.29	99.66 99.66 99.47	100.12 100.12 98.99	99.44 99.44 99.54	60.06 60.06 110.25	59.74 59.74 110.35	59.83 59.83 110.27	59.96 59.96 110.15	60.10 60.10 109.81	60.15 60.15 110.48	60.10 60.10 110.24	60.09 60.09 109.98	59.82 59.82 110.55	60.09 60.09 110.49	60.26 60.26 110.00	59.89 59.89 109.91	59.92 59.92 109.98	59.87 59.87 110.26	59.90 59.90 109.70	59.95 59.95 110.32	60.08 60.08 110.13	60.02 60.02 110.05	60.14 60.14 109.99	59.62 59.62 110.05	60.09 60.09 110.25	59.88 59.88 109.91	59.85 59.85 110.28	59.60 59.60 109.99	60.29 60.29 110.02	59.96 59.96 110.41	59.99 59.99 110.22	60.04 60.04 110.46	99.97 99.97 99.36	100.39 100.39 99.43	100.39 100.39 99.19	99.96 99.96 99.03
Cell (alpha beta gamma)	90.00 90.00 120.00	90.00 90.00 120.00	90.00 90.00 120.00	90.00 90.00 120.00	90.00 90.00 120.00	90.00 90.00 120.00	90.00 90.00 120.00	90.00 90.00 120.00	90.00 90.00 120.00	90.00 90.00 120.00	90.00 90.00 120.00	90.00 90.00 120.00	90.00 90.00 120.00	90.00 90.00 120.00	90.00 90.00 120.00	90.00 90.00 120.00	90.00 90.00 90.00	90.00 90.00 90.00	90.00 90.00 90.00	90.00 90.00 90.00	90.00 90.00 90.00	90.00 90.00 90.00	90.00 90.00 90.00	90.00 90.00 90.00	90.00 90.00 90.00	90.00 90.00 90.00	90.00 90.00 90.00	90.00 90.00 90.00	90.00 90.00 90.00	90.00 90.00 90.00	90.00 90.00 90.00	90.00 90.00 90.00	90.00 90.00 90.00	90.00 90.00 90.00	90.00 90.00 90.00	90.00 90.00 90.00	90.00 90.00 90.00	90.00 90.00 90.00	90.00 90.00 90.00	90.00 90.00 90.00	90.00 90.00 90.00	90.00 90.00 90.00	90.00 90.00 90.00	90.00 90.00 90.00	90 90 120	90 90 120	90 90 120	90 90 120
Total reflections	206412 (12885)	242557 (13273)	274927 (13455)	290263 (13815)	249089 (12621)	185289 (12111)	228899 (13653)	157595 (11895)	122991 (8984)	133103 (9839)	152792 (11513)	117350 (8287)	157965 (12059)	253291 (13082)	271905 (13716)	246181 (12494)	171699 (12723)	188761 (14488)	236757 (16913)	230062 (17134)	240533 (16878)	324880 (20832)	254450 (19334)	367185 (23051)	327880 (22613)	333957 (22480)	305867 (22747)	154083 (11584)	291636 (20285)	156038 (10508)	174189 (13140)	256311 (19322)	263653 (20002)	305930 (21229)	270320 (20224)	215463 (15987)	335288 (19133)	189508 (14279)	325691 (19272)	296754 (18476)	303629 (21242)	283773 (20368)	315135 (20912)	242062 (18064)	188282 (12618)	281959 (9095)	282025 (18558)	402300 (29278)
Unique reflections	22266 (1649)	26616 (1955)	32536 (2375)	34494 (2394)	27982 (2038)	19395 (1419)	25427 (1867)	15965 (1168)	12812 (929)	13810 (1002)	15933 (1162)	12422 (908)	16263 (1191)	28206 (2057)	31261 (2294)	27580 (2007)	13712 (990)	15203 (1098)	18807 (1348)	18491 (1340)	19111 (1359)	26145 (1882)	20810 (1501)	30098 (2170)	26364 (1915)	27077 (1962)	24349 (1758)	12358 (893)	23241 (1677)	13075 (934)	14992 (1078)	20302 (1456)	20742 (1495)	24137 (1744)	21501 (1542)	17026 (1218)	28526 (2053)	15040 (1091)	27286 (1955)	24219 (1755)	23883 (1721)	22411 (1604)	24822 (1774)	19143 (1364)	17841 (1756)	14222 (568)	15336 (976)	25137 (2476)
Multiplicity	9.30 (7.80)	9.10 (6.80)	8.40 (5.70)	8.40 (5.80)	8.90 (6.20)	9.60 (8.50)	9.00 (7.30)	9.90 (10.20)	9.60 (9.70)	9.60 (9.80)	9.60 (9.90)	9.40 (9.10)	9.70 (10.10)	9.00 (6.40)	8.70 (6.00)	8.90 (6.20)	12.50 (12.90)	12.40 (13.20)	12.60 (12.50)	12.40 (12.80)	12.60 (12.40)	12.40 (11.10)	12.20 (12.90)	12.20 (10.60)	12.40 (11.80)	12.30 (11.50)	12.60 (12.90)	12.50 (13.00)	12.50 (12.10)	11.90 (11.30)	11.60 (12.20)	12.60 (13.30)	12.70 (13.40)	12.70 (12.20)	12.60 (13.10)	12.70 (13.10)	11.80 (9.30)	12.60 (13.10)	11.90 (9.90)	12.30 (10.50)	12.70 (12.30)	12.70 (12.70)	12.70 (11.80)	12.60 (13.20)	20.4 (19.8)	19.8 (16.0)	18.4 (19.0)	16.0 (11.8)
Completeness (%)	100.00 (100.00)	100.00 (100.00)	100.00 (100.00)	98.90 (93.50)	100.00 (100.00)	100.00 (100.00)	100.00 (100.00)	100.00 (100.00)	100.00 (100.00)	100.00 (100.00)	100.00 (100.00)	100.00 (100.00)	100.00 (100.00)	100.00 (99.40)	100.00 (100.00)	100.00 (100.00)	100.00 (99.90)	99.60 (99.50)	99.40 (98.80)	100.00 (100.00)	100.00 (100.00)	100.00 (100.00)	100.00 (100.00)	100.00 (100.00)	100.00 (100.00)	100.00 (100.00)	100.00 (100.00)	100.00 (100.00)	100.00 (100.00)	100.00 (100.00)	99.70 (99.70)	99.70 (99.70)	99.80 (99.90)	99.90 (99.80)	100.00 (100.00)	99.40 (99.00)	100.00 (100.00)	99.80 (99.50)	100.00 (99.90)	99.90 (99.70)	99.80 (99.50)	99.60 (98.90)	99.40 (98.70)	99.80 (99.80)	99.87 (100)	89.7 (69.9)	100 (100)	99.73 (99.60)
Mean I/sigma(I)	12.60 (1.41)	14.30 (1.48)	19.90 (1.44)	17.20 1.47)	12.50 (1.68)	14.30 (1.51)	8.80 (1.50)	8.60 (1.38)	5.40 (1.49)	9.20 (2.33)	5.20 (1.50)	9.50 (1.10)	11.80 (1.45)	13.90 (1.43)	17.70 (1.51)	20.60 (2.96)	12.90 (1.77)	10.50 (1.95)	10.40 (1.64)	11.20 (1.44)	5.70 (1.35)	11.50 (1.79)	14.80 (1.67)	14.30 (1.46)	11.90 (1.45)	16.00 (1.43)	11.60 (1.60)	5.80 (1.48)	8.70 (1.48)	10.30 (3.06)	7.40 (1.68)	16.70 (1.52)	14.30 (1.74)	16.40 (1.66)	10.30 (1.53)	13.00 (1.59)	17.90 (1.43)	13.90 (1.70)	12.70 (1.43)	19.10 (1.41)	12.60 (1.68)	11.70 (1.39)	16.10 (1.61)	13.60 (1.50)	16.5 (1.30)	9.3 (0.5)	18.0 (1.9)	11.83 (0.76)
R-merge	0.080 (1.719)	0.075 (1.904)	0.041 (1.306)	0.047 (1.214)	0.070 (1.343)	0.070 (2.019)	0.105 (1.743)	0.169 (2.150)	0.233 (1.793)	0.210 (3.227)	0.227 (1.348)	0.135 (1.348)	0.113 (1.654)	0.066 (1.685)	0.050 (1.286)	0.042 (1.444)	0.126 (1.750)	0.157 (2.485)	0.179 (4.516)	0.119 (2.121)	0.365 (8.604)	0.097 (2.037)	0.079 (1.598)	0.101 (2.101)	0.095 (1.966)	0.069 (1.970)	0.094 (1.825)	0.388 (4.547)	0.152 (2.811)	0.428 (5.119)	0.198 (2.595)	0.077 (3.217)	0.087 (2.437)	0.073 (2.338)	0.124 (2.283)	0.106 (2.796)	0.067 (1.653)	0.100 (2.016)	0.087 (1.754)	0.057 (1.972)	0.111 (2.464)	0.104 (3.204)	0.069 (2.315)	0.102 (2.347)	0.124 (2.187)	0.227 (5.757)	0.102 (1.782)	0.1238 (2.721)
CC-half	0.999 (0.610)	0.999 (0.425)	1.000 (0.593)	1.000 (0.540)	0.999 (0.627)	0.999 (0.550)	0.998 (0.500)	0.998 (0.453)	0.991 (0.549)	0.997 (0.502)	0.990 (0.901)	0.991 (0.755)	0.999 (0.628)	0.999 (0.437)	0.999 (0.593)	0.999 (0.612)	0.999 (0.803)	0.997 (0.689)	0.997 (0.530)	0.998 (0.772)	0.992 (0.549)	0.998 (0.706)	0.998 (0.784)	0.991 (0.602)	0.997 (0.640)	0.999 (0.699)	0.998 (0.859)	0.993 (0.639)	0.993 (0.782)	0.989 (0.467)	0.996 (0.667)	0.999 (0.580)	0.999 (0.673)	0.999 (0.741)	0.993 (0.799)	0.999 (0.700)	0.999 (0.756)	0.999 (0.787)	0.998 (0.748)	0.999 (0.712)	0.997 (0.647)	0.998 (0.530)	0.999 (0.606)	0.999 (0.772)	0.999 (0.70)	0.998 (0.309)	1.0 (0.805)	0.999 (0.374)
R-factor	0.207 (0.367)	0.191 (0.300)	0.211 (0.325)	0.198 (0.307)	0.210 (0.377)	0.178 (0.304)	0.189 (0.350)	0.188 (0.293)	0.193 (0.291)	0.201 (0.312)	0.226 (0.551)	0.186 (0.226)	0.191 (0.497)	0.189 (0.308)	0.204 (0.327)	0.194 (0.344)	0.210 (0.338)	0.218 (0.344)	0.218 (0.334)	0.217 (0.339)	0.228 (0.359)	0.225 (0.364)	0.221 (0.322)	0.230 (0.324)	0.222 (0.340)	0.222 (0.340)	0.225 (0.356)	0.217 (0.357)	0.223 (0.327)	0.213 (0.316)	0.243 (0.343)	0.220 (0.388)	0.215 (0.341)	0.221 (0.347)	0.224 (0.332)	0.209 (0.367)	0.225 (0.326)	0.205 (0.315)	0.220 (0.348)	0.219 (0.357)	0.221 (0.353)	0.224 (0.374)	0.219 (0.369)	0.214 (0.352)	0.223 (0.327)	0.204 (0.312)	0.194 (0.279)	0.2058 (0.3169)
R-free	0.243 (0.337)	0.230 (0.308)	0.234 (0.284)	0.218 (0.307)	0.249 (0.438)	0.229 (0.295)	0.230 (0.387)	0.234 (0.232)	0.253 (0.313)	0.269 (0.340)	0.273 (0.531)	0.257 (0.336)	0.253 (0.487)	0.239 (0.321)	0.242 (0.383)	0.213 (0.342)	0.276 (0.386)	0.281 (0.469)	0.262 (0.385)	0.269 (0.323)	0.273 (0.367)	0.254 (0.333)	0.261 (0.318)	0.240 (0.338)	0.253 (0.291)	0.247 (0.334)	0.255 (0.325)	0.277 (0.378)	0.272 (0.377)	0.261 (0.295)	0.305 (0.481)	0.265 (0.386)	0.248 (0.351)	0.252 (0.382)	0.262 (0.340)	0.272 (0.384)	0.252 (0.320)	0.273 (0.381)	0.246 (0.288)	0.253 (0.347)	0.244 (0.356)	0.268 (0.317)	0.249 (0.363)	0.256 (0.404)	0.272 (0.355)	0.272(0.384)	0.236 (0.347)	0.2326 (0.3305)
Number of total atoms	1617	1670	1619	1617	1566	1629	1675	1585	1662	1655	1618	1681	1659	1631	1619	1575	1469	1465	1469	1467	1469	1472	1466	1463	1466	1468	1468	1464	1469	1464	1465	1470	1465	1466	1471	1466	1468	1466	1486	1464	1467	1464	1462	1471	1640	1644	1594	1650
atoms for ligands	16	18	13	32	14	17	28	17	13	12	17	18	16	15	16	12	18	19	22	20	19	19	19	19	19	19	19	18	19	19	18	20	18	20	27	18	20	19	40	16	19	18	15	22	23	24	28	26
atoms for waters	177	218	182	184	157	178	213	173	215	209	177	229	209	215	179	168	75	70	71	71	74	77	71	68	71	73	73	70	74	69	71	74	71	70	68	72	72	71	70	72	72	70	71	73	222	225	148	215
Number of polymer residues	171	171	171	171	171	171	171	171	171	171	171	171	171	171	171	171	172	172	172	172	172	172	172	172	172	172	172	172	172	172	172	172	172	172	172	172	172	172	172	172	172	172	172	172	171	171	171	171
Wilson B-factor	25	26	23	21	20	36	26	28	29	28	21	29	27	22	26	45	41	38	31	34	31	29	33	22	29	28	31	36	30	34	39	36	35	32	31	39	27	41	29	32	30	31	33	36	28.4	32.5	32	24
Average B-factor	30.2	28.3	24.5	22.2	26.5	41.8	30	30.3	31.9	35	30.3	46.2	34.9	29.7	25.4	29.6	48.1	43.7	40	42.9	40.4	37.2	41	30.3	37.4	36.1	39.9	43.2	37.9	40.1	44.4	44	43.8	38.4	39.2	46.6	35.8	48.8	38.6	40.1	37.9	40.6	42.1	43.2	35	38	39	32
B-factor for ligands	40.8	46.2	57	21.1	23.8	58.8	58.9	38.3	39.1	62.9	59.4	96.1	50.1	58.5	77.8	29.5	49.2	60.4	68	81.3	69.2	38.4	43.1	84.2	54.6	44.5	70.4	88.9	49.7	80.1	47.1	53.2	62	39.5	48.4	54.9	61	62.1	46.6	56.1	62.6	42.8	55.5	51.6	38.3	56	60	46
B-factor for solvent	40.8	42.2	36.3	35.5	36.3	56.7	43.1	41.5	45	47.8	38.2	61.4	47.8	43.7	37.4	41.3	55.1	41.9	38.5	41.9	38.6	38.4	41.8	29.3	37.4	36.6	39.4	39.4	38.8	37.8	41.8	45.6	42.2	39.1	38.9	50.1	35.9	49.1	39	41.6	36.6	41.8	41.4	44.5	42.3	46	42	39
RMS(bonds)	0.009	0.006	0.011	0.006	0.009	0.019	0.016	0.009	0.011	0.009	0.011	0.015	0.014	0.01	0.011	0.011	0.008	0.008	0.01	0.01	0.007	0.009	0.009	0.007	0.011	0.011	0.007	0.007	0.01	0.006	0.009	0.009	0.009	0.009	0.007	0.007	0.012	0.008	0.009	0.009	0.009	0.008	0.01	0.008	0.002	0.006	0.007	0.009
RMS(bond angles)	1.525	1.332	1.432	1.294	1.485	2.038	1.561	1.481	1.469	1.538	1.595	1.586	1.468	1.57	1.697	1.621	1.506	1.554	1.66	1.604	1.473	1.613	1.589	1.453	1.76	1.722	1.477	1.459	1.62	1.45	1.615	1.543	1.622	1.621	1.532	1.444	1.876	1.48	1.631	1.579	1.638	1.546	1.685	1.583	0.524	0.88	0.904	0.99
Ramachandran favored (%)	97	98	98	97	98	96	98	97	97	97	98	97	97	98	98	94	98	96	96	96	99	96	94	97	97	97	98	95	97	94	98	95	96	97	96	95	96	96	97	97	98	96	98	96	97	97	97	97
Ramachandran outliers (%)	0	0.6	1.2	1.2	0.6	1.2	0.6	0.6	0	1.2	0.6	1.2	0.6	0.6	0.6	1.2	0	0.6	1.8	0.6	0	0	0.6	0.6	1.2	0.6	0	0.6	0	0.6	1.2	0	0.6	0	0.6	1.8	0.6	1.2	0	0	0	0	0.6	0.6	0.6	0	0	0.6
Clashscore	6	4	6	5	6	9	7	5	7	6	5	7	5	7	7	9	4	6	6	5	3	7	7	4	5	6	4	4	5	5	7	7	6	5	7	5	5	5	9	5	8	5	6	6	3	5	1	4
